# Diversity of Antibiotic Resistance genes and Transfer Elements-Quantitative Monitoring (DARTE-QM): a method for detection of antimicrobial resistance in environmental samples

**DOI:** 10.1101/2021.08.06.455440

**Authors:** Schuyler D. Smith, Jinlyung Choi, Nicole Ricker, Fan Yang, Shannon Hinsa-Leasure, Michelle Soupir, Heather Allen, Adina Howe

**Affiliations:** Bioinformatics and Computational Biology Program, Iowa State University, Ames, IA; Department of Agricultural and Biosystems Engineering, Iowa State University, Ames, IA; Food Safety and Enteric Pathogens Research Unit, ARS-USDA National Animal Disease Center, Ames, IA; Department of Pathobiology, Ontario Veterinary College, University of Guelph, Guelph, ON, Canada; Department of Biology, Grinnell College, Grinnell, IA

**Author notes:** Correspondence to Adina Howe.

## Abstract

Effective monitoring of antibiotic resistance genes and their dissemination in environmental ecosystems has been hindered by the cost and efficiency of methods available for the task. We developed a method entitled the Diversity of Antibiotic Resistance genes and Transfer Elements-Quantitative Monitoring (DARTE-QM), a system implementing high-throughput sequencing to simultaneously sequence thousands of antibiotic resistant genes representing a full-spectrum of antibiotic resistance classes commonly seen in environmental systems. In this study, we demonstrated DARTE-QM by screening 662 antibiotic resistance genes within environmental samples originated from manure, soil, and animal feces, in addition to a mock-community used as a control to test performance. DARTE-QM offers a new approach to studying antibiotic resistance in environmental microbiomes, showing advantages in efficiency and the ability to scale for many samples. This method provides a means of data acquisition that will alleviate the obstacles that many researchers in this area currently face.
