## Supplemental Table 3 for "Diversity of Antibiotic Resistance genes and Transfer Elements-Quantitative Monitoring (DARTE-QM): a method for detection of antimicrobial resistance in environmental samples"

Strain	Genome Size (bp)	16S Copy Number	Genomes per Microgram (millions)	Micrograms	Reference or DSMZc catalogue number	Domain	Phylum	Class	Order	Family	Genus	Species
Campylobacter jejuni 11168	1,641,481	3	564	0.1797	Parkhill J, Wren BW, Mungall K, Ketley JM, Churcher C, Basham D, Chillingworth T, Davies RM, Feltwell T, Holroyd S, Jagels K. The genome sequence of the food-borne pathogen Campylobacter jejuni reveals hypervariable sequences. Nature. 2000 Feb;403(6770):665-8.	Bacteria	Proteobacteria	Epsilonproteobacteria	Campylobacterales	Campylobacteraceae	Campylobacter	jejuni
Salmonella enterica serovar Typhimurium SL1344	4,878,012	6	189	0.2298	McClelland M, Sanderson KE, Spieth J, Clifton SW, Latreille P, Courtney L, Porwollik S, Ali J, Dante M, Du F, Hou S. Complete genome sequence of Salmonella enterica serovar Typhimurium LT2. Nature. 2001 Oct;413(6858):852-6.	Bacteria	Proteobacteria	Gammaproteobacteria	Enterobacterales	Enterobacteriaceae	Salmonella	enterica
Escherichia coli mg1655	4,656,144	7	199	0.2182	Riley M, Abe T, Arnaud MB, Berlyn MK, Blattner FR, Chaudhuri RR, Glasner JD, Horiuchi T, Keseler IM, Kosuge T, Mori H. Escherichia coli K-12: a cooperatively developed annotation snapshot�2005. Nucleic acids research. 2006 Jan 1;34(1):1-9.	Bacteria	Proteobacteria	Gammaproteobacteria	Enterobacterales	Enterobacteriaceae	Escherichia	coli
Megasphaera elsdenii LC-1	2,474,718	7	374	0.1161	DSM20460	Bacteria	Firmicutes	Negativicutes	Veillonellales	Veillonellaceae	Megasphaera	elsdenii
Cloacibacillus porcorum CL-84	3,600,000	3	257	0.3943	CP016757.1	Bacteria	Synergistetes	Synergistia	Synergistales	Synergistaceae	Cloacibacillus	porcorum
Brachyspira hyodysenteriae	3,050,489	1	304	1	NZ_CP046932.1	Bacteria	Spirochaetes	Spirochaetia	Brachyspirales	Brachyspiraceae	Brachyspira	hyodysenteriae
Glaesserella parasuis 29755	2,224,137	2	417	0.3645	Xu Z, Yue M, Zhou R, Jin Q, Fan Y, Bei W, Chen H. Genomic characterization of Haemophilus parasuis SH0165, a highly virulent strain of serovar 5 prevalent in China. PloS one. 2011 May 17;6(5):e19631.	Bacteria	Proteobacteria	Gammaproteobacteria	Pasteurellales	Pasteurellaceae	Glaesserella	parasuis
Bordetella bronchiseptica 1289	5,207,899	3	178	0.5693	NZ_LR134326.1	Bacteria	Proteobacteria	Betaproteobacteria	Burkholderiales	Alcaligenaceae	Bordetella	bronchiseptica
Staphylococcus aureus USA300	2,872,915	5	322	0.1888	Gillaspy AF, Worrell V, Orvis J, Roe BA, Dyer DW, Iandolo JJ. The Staphylococcus aureus NCTC 8325 genome. Gram Positive Pathogens. 2006 Mar 3:381-412.	Bacteria	Firmicutes	Bacilli	Bacillales	Staphylococcaceae	Staphylococcus	aureus
Bacteroides thetaiotamicron	6,293,399	5	147	0.4136	DSM 2079	Bacteria	Bacteroidetes	Bacteroidia	Bacteroidales	Bacteroidaceae	Bacteroides	thetaiotamicron
Faecalibacterium prausnitzii A2-165	3,080,849	3	301	0.3367	DSM17677	Bacteria	Firmicutes	Clostridia	Clostridiales	Ruminococcaceae	Faecalibacterium	prausnitzii
Streptococcus parasanguinis	2,153,652	4	430	0.1767	DSM6778	Bacteria	Firmicutes	Bacilli	Lactobacillales	Streptococcaceae	Streptococcus	parasanguinis
Parabacteroides merdae	4,431,877	3	209	0.4848	DSM19495	Bacteria	Bacteroidetes	Bacteroidia	Bacteroidales	Tannerellaceae	Parabacteroides	merdae
Oscillibacter valericigenes	4,470,622	3	207	0.4895	DSM18026	Bacteria	Firmicutes	Clostridia	Clostridiales	Oscillospiraceae	Oscillibacter	valericigenes
Desulfovibrio gigas	3,788,225	4	245	0.3102	DSM1382	Bacteria	Proteobacteria	Deltaproteobacteria	Desulfovibrionales	Desulfovibrionaceae	Desulfovibrio	gigas
Lactobacillus delbruekii subspecies bulgaricus	1,864,998	9	497	0.068	DSM20081	Bacteria	Firmicutes	Bacilli	Lactobacillales	Lactobacillaceae	Lactobacillus	delbruekii
Coriobacterium glomerans	2,115,681	2	438	0.347	DSM20642	Bacteria	Actinobacteria	Coriobacteriia	Coriobacteriales	Coriobacteriaceae	Coriobacterium	glomerans
Oxalobacter formigenes BA-2	2,509,362	1	369	0.8238	DSM4420	Bacteria	Proteobacteria	Betaproteobacteria	Burkholderiales	Oxalobacteraceae	Oxalobacter	formigenes
Roseburia hominis A2-183	3,592,125	4	258	0.2946	DSM 16839	Bacteria	Firmicutes	Clostridia	Eubacteriales	Lachnospiraceae	Roseburia	hominis
Methanobrevibacter smithii	1,704,865	1	543	0.5599	DSM2375	Archaea	Euryarchaeota	Methanomada	Methanobacteriales	Methanobacteriaceae	Methanobrevibacter	smithiid
