## Supplemental Table 4 for "Diversity of Antibiotic Resistance genes and Transfer Elements-Quantitative Monitoring (DARTE-QM): a method for detection of antimicrobial resistance in environmental samples"

ID	Sample	Description	Matrix	Reference Added	Replicate	Reference	Passed QC	Unique ARG Targets Detected
Q3_Mock_0ref_A	Mock, 1	Mock with ref (0 ng/ml)	Mock	0	1	10.25380/iastate.14390342	FALSE	91
Q3_Mock_0ref_B	Mock, 2	Mock with ref (0 ng/ml)	Mock	0	2	10.25380/iastate.14390343	TRUE	116
Q3_Mock_0ref_C	Mock, 3	Mock with ref (0 ng/ml)	Mock	0	3	10.25380/iastate.14390344	TRUE	99
Q3_Mock_0_0025ref_A	Mock + ref (0.0025), 1	Mock with ref (0.0025 ng/ml)	Mock	0.0025	1	10.25380/iastate.14390345	TRUE	97
Q3_Mock_0_0025ref_B	Mock + ref (0.0025), 2	Mock with ref (0.0025 ng/ml)	Mock	0.0025	2	10.25380/iastate.14390346	TRUE	102
Q3_Mock_0_0025ref_C	Mock + ref (0.0025), 3	Mock with ref (0.0025 ng/ml)	Mock	0.0025	3	10.25380/iastate.14390347	TRUE	114
Q3_Mock_0_009ref_A	Mock + ref (0.009), 1	Mock with ref (0.009 ng/ml)	Mock	0.009	1	10.25380/iastate.14390348	TRUE	122
Q3_Mock_0_009ref_B	Mock + ref (0.009), 2	Mock with ref (0.009 ng/ml)	Mock	0.009	2	10.25380/iastate.14390349	TRUE	116
Q3_Mock_0_009ref_C	Mock + ref (0.009), 3	Mock with ref (0.009 ng/ml)	Mock	0.009	3	10.25380/iastate.14390350	TRUE	117
Q3_Mock_0_025ref_A	Mock + ref (0.025), 1	Mock with ref (0.025 ng/ml)	Mock	0.025	1	10.25380/iastate.14390351	TRUE	102
Q3_Mock_0_025ref_B	Mock + ref (0.025), 2	Mock with ref (0.025 ng/ml)	Mock	0.025	2	10.25380/iastate.14390352	TRUE	111
Q3_Mock_0_025ref_C	Mock + ref (0.025), 3	Mock with ref (0.025 ng/ml)	Mock	0.025	3	10.25380/iastate.14390353	FALSE	102
Q3_Mock_0_12ref_A	Mock + ref (0.12), 1	Mock with ref (0.12 ng/ml)	Mock	0.12	1	10.25380/iastate.14390354	TRUE	106
Q3_Mock_0_12ref_B	Mock + ref (0.12), 2	Mock with ref (0.12 ng/ml)	Mock	0.12	2	10.25380/iastate.14390355	TRUE	117
Q3_Mock_0_12ref_C	Mock + ref (0.12), 3	Mock with ref (0.12 ng/ml)	Mock	0.12	3	10.25380/iastate.14390356	TRUE	102
Q3_Mock_0_25ref_A	Mock + ref (0.25), 1	Mock with ref (0.25 ng/ml)	Mock	0.25	1	10.25380/iastate.14390357	TRUE	107
Q3_Mock_0_25ref_B	Mock + ref (0.25), 2	Mock with ref (0.25 ng/ml)	Mock	0.25	2	10.25380/iastate.14390358	TRUE	101
Q3_Mock_0_25ref_C	Mock + ref (0.25), 3	Mock with ref (0.25 ng/ml)	Mock	0.25	3	10.25380/iastate.14390359	TRUE	112
Q3_SCI_Soil_D0_A	Soil-A, 1	Soil-A (Nashua, IA, history of swine manure application)	Soil-A	NA	1	Smith et. al 2019	FALSE	108
Q3_SCI_Soil_D0_B	Soil-A, 2	Soil-A (Nashua, IA, history of swine manure application)	Soil-A	NA	2	Smith et. al 2019	FALSE	95
Q3_SCI_Manure_A	Swine Manure-A, 1	Swine manure used for manure treatment of Soil-A	Swine Manure-A	NA	1	Smith et. al 2019	TRUE	157
Q3_SCI_Manure_B	Swine Manure-A, 2	Swine manure used for manure treatment of Soil-A	Swine Manure-A	NA	2	Smith et. al 2019	TRUE	162
Q3_SCI_Manure_C	Swine Manure-A, 3	Swine manure used for manure treatment of Soil-A	Swine Manure-A	NA	3	Smith et. al 2019	TRUE	166
Q3_SCI_Soil_D24_A	Soil-A + Manure, Day 24, 1	Soil-A with experimental manure treatment from Swine Manure-A	Soil-A + Manure-A	NA	1	Smith et. al 2019	TRUE	151
Q3_SCI_Soil_D24_B	Soil-A + Manure, Day 24, 2	Soil-A with experimental manure treatment from Swine Manure-A	Soil-A + Manure-A	NA	2	Smith et. al 2019	FALSE	109
Q3_SCI_Soil_D24_C	Soil-A + Manure, Day 24, 3	Soil-A with experimental manure treatment from Swine Manure-A	Soil-A + Manure-A	NA	3	Smith et. al 2019	TRUE	143
Q3_SCI_Soil_D59_A	Soil-A + Manure, Day 59, 1	Soil-A with experimental manure treatment from Swine Manure-A	Soil-A + Manure-A	NA	1	Smith et. al 2019	FALSE	94
Q3_SCI_Soil_D59_B	Soil-A + Manure, Day 59, 2	Soil-A with experimental manure treatment from Swine Manure-A	Soil-A + Manure-A	NA	2	Smith et. al 2019	TRUE	137
Q3_SCI_Soil_D59_C	Soil-A + Manure, Day 59, 3	Soil-A with experimental manure treatment from Swine Manure-A	Soil-A + Manure-A	NA	3	Smith et. al 2019	FALSE	117
Q3_SCI_Soil_D108_A	Soil-A + Manure, Day 108, 1	Soil-A with experimental manure treatment from Swine Manure-A	Soil-A + Manure-A	NA	1	Smith et. al 2019	FALSE	110
Q3_SCI_Soil_D108_B	Soil-A + Manure, Day 108, 2	Soil-A with experimental manure treatment from Swine Manure-A	Soil-A + Manure-A	NA	2	Smith et. al 2019	FALSE	102
Q3_SCI_Soil_D108_C	Soil-A + Manure, Day 108, 3	Soil-A with experimental manure treatment from Swine Manure-A	Soil-A + Manure-A	NA	3	Smith et. al 2019	FALSE	126
Q3_SCII_SoilPig_D0_A	Soil-B, 1	Soil-B (Black Hawk Lake Watershed, IA, history of swine manure application)	Soil-B	NA	1	Smith et. al 2019	TRUE	157
Q3_SCII_SoilPig_D0_B	Soil-B, 2	Soil-B (Black Hawk Lake Watershed, IA, history of swine manure application)	Soil-B	NA	2	https://www.ncbi.nlm.nih.gov/sra?linkname=bioproject_sra_all&from_uid=662623	TRUE	135
Q3_SCII_SoilPig_D0_C	Soil-B, 3	Soil-B (Black Hawk Lake Watershed, IA, history of swine manure application)	Soil-B	NA	3	https://www.ncbi.nlm.nih.gov/sra?linkname=bioproject_sra_all&from_uid=662624	FALSE	137
Q3_SCII_SoilBeef_D0_A	Soil-C, 1	Soil-C (Allee Demonstration Farm, IA, history of beef manure application)	Soil-C	NA	1	https://www.ncbi.nlm.nih.gov/sra?linkname=bioproject_sra_all&from_uid=662625	TRUE	131
Q3_SCII_SoilBeef_D0_B	Soil-C, 2	Soil-C (Allee Demonstration Farm, IA, history of beef manure application)	Soil-C	NA	2	https://www.ncbi.nlm.nih.gov/sra?linkname=bioproject_sra_all&from_uid=662626	TRUE	129
Q3_SCII_SoilBeef_D0_C	Soil-C, 3	Soil-C (Allee Demonstration Farm, IA, history of beef manure application)	Soil-C	NA	3	https://www.ncbi.nlm.nih.gov/sra?linkname=bioproject_sra_all&from_uid=662627	TRUE	155
Q3_SCII_SwineManure_A	Swine Manure-B, 1	Swine Manure B used for manure treatment of Soil-B	Swine Manure-B	NA	1	https://www.ncbi.nlm.nih.gov/sra?linkname=bioproject_sra_all&from_uid=662628	TRUE	85
Q3_SCII_SwineManure_B	Swine Manure-B, 2	Swine Manure B used for manure treatment of Soil-B	Swine Manure-B	NA	2	https://www.ncbi.nlm.nih.gov/sra?linkname=bioproject_sra_all&from_uid=662629	TRUE	97
Q3_SCII_SwineManure_C	Swine Manure-B, 3	Swine Manure B used for manure treatment of Soil-B	Swine Manure-B	NA	3	https://www.ncbi.nlm.nih.gov/sra?linkname=bioproject_sra_all&from_uid=662630	TRUE	92
Q3_SCII_BeefManure_A	Bovine Manure, 1	Bovine Manure used for manure treatment of Soil-C	Bovine Manure	NA	1	https://www.ncbi.nlm.nih.gov/sra?linkname=bioproject_sra_all&from_uid=662631	FALSE	88
Q3_SCII_BeefManure_B	Bovine Manure, 2	Bovine Manure used for manure treatment of Soil-C	Bovine Manure	NA	2	https://www.ncbi.nlm.nih.gov/sra?linkname=bioproject_sra_all&from_uid=662632	FALSE	113
Q3_SCII_BeefManure_C	Bovine Manure, 3	Bovine Manure used for manure treatment of Soil-C	Bovine Manure	NA	3	https://www.ncbi.nlm.nih.gov/sra?linkname=bioproject_sra_all&from_uid=662633	FALSE	102
Q3_SCII_Water_D11_A	Effluent via Soil + Manure, 1	Effluent from soil with manure treatment	Effluent	NA	1	10.25380/iastate.14390342	FALSE	139
Q3_SCII_Water_D11_B	Effluent via Soil + Manure, 2	Effluent from soil with manure treatment	Effluent	NA	2	10.25380/iastate.14390342	FALSE	84
Q3_SCII_Water_D11_C	Effluent via Soil + Manure, 3	Effluent from soil with manure treatment	Effluent	NA	3	10.25380/iastate.14390342	FALSE	63
Q3_X1P5N1BFD7	Swine Fecal, 1	Swine Fecal	Swine Fecal	NA	1	Ricker, N. et al. Frontiers in Veterinary Science. 7:255. doi: 10.3389/fvets.2020.00255	FALSE	108
Q3_X1P22N1AFD7	Swine Fecal, 2	Swine Fecal	Swine Fecal	NA	1	Ricker, N. et al. Frontiers in Veterinary Science. 7:255. doi: 10.3389/fvets.2020.00255	FALSE	92
Q3_X1P23N1AFD7	Swine Fecal, 3	Swine Fecal	Swine Fecal	NA	1	Ricker, N. et al. Frontiers in Veterinary Science. 7:255. doi: 10.3389/fvets.2020.00257	FALSE	91
Q3_X1P24N1AFD7	Swine Fecal, 4	Swine Fecal	Swine Fecal	NA	1	Ricker, N. et al. Frontiers in Veterinary Science. 7:255. doi: 10.3389/fvets.2020.00258	FALSE	102
Q3_X1P25N1BFD7	Swine Fecal, 5	Swine Fecal	Swine Fecal	NA	1	Ricker, N. et al. Frontiers in Veterinary Science. 7:255. doi: 10.3389/fvets.2020.00259	FALSE	100
Q3_X1P26N1BFD7	Swine Fecal, 6	Swine Fecal	Swine Fecal	NA	1	Ricker, N. et al. Frontiers in Veterinary Science. 7:255. doi: 10.3389/fvets.2020.00260	FALSE	105
Q3_X1P27N1BFD7	Swine Fecal, 7	Swine Fecal	Swine Fecal	NA	1	Ricker, N. et al. Frontiers in Veterinary Science. 7:255. doi: 10.3389/fvets.2020.00261	FALSE	93
Q3_X1P28N1BFD7	Swine Fecal, 8	Swine Fecal	Swine Fecal	NA	1	Ricker, N. et al. Frontiers in Veterinary Science. 7:255. doi: 10.3389/fvets.2020.00262	FALSE	97
Q3_X1P36N3AFD7	Swine Fecal, 9	Swine Fecal	Swine Fecal	NA	1	Ricker, N. et al. Frontiers in Veterinary Science. 7:255. doi: 10.3389/fvets.2020.00263	FALSE	97
Q3_X1P37N3AFD7	Swine Fecal, 10	Swine Fecal	Swine Fecal	NA	1	Ricker, N. et al. Frontiers in Veterinary Science. 7:255. doi: 10.3389/fvets.2020.00264	FALSE	102
Q3_X1P38N3AFD7	Swine Fecal, 11	Swine Fecal	Swine Fecal	NA	1	Ricker, N. et al. Frontiers in Veterinary Science. 7:255. doi: 10.3389/fvets.2020.00265	FALSE	93
Q3_X1P39N3BFD7	Swine Fecal, 12	Swine Fecal	Swine Fecal	NA	1	Ricker, N. et al. Frontiers in Veterinary Science. 7:255. doi: 10.3389/fvets.2020.00266	TRUE	91
Q3_X1P40N3BFD7	Swine Fecal, 13	Swine Fecal	Swine Fecal	NA	1	Ricker, N. et al. Frontiers in Veterinary Science. 7:255. doi: 10.3389/fvets.2020.00267	FALSE	96
Q3_X1P41N3BFD7	Swine Fecal, 14	Swine Fecal	Swine Fecal	NA	1	Ricker, N. et al. Frontiers in Veterinary Science. 7:255. doi: 10.3389/fvets.2020.00268	FALSE	95
Q3_X1P42N3BFD7	Swine Fecal, 15	Swine Fecal	Swine Fecal	NA	1	Ricker, N. et al. Frontiers in Veterinary Science. 7:255. doi: 10.3389/fvets.2020.00269	FALSE	101
Q3_X1P43N1AFD7	Swine Fecal, 16	Swine Fecal	Swine Fecal	NA	1	Ricker, N. et al. Frontiers in Veterinary Science. 7:255. doi: 10.3389/fvets.2020.00270	FALSE	85
Q3_X1P44N1AFD7	Swine Fecal, 17	Swine Fecal	Swine Fecal	NA	1	Ricker, N. et al. Frontiers in Veterinary Science. 7:255. doi: 10.3389/fvets.2020.00271	FALSE	105
Q3_X1P45N1AFD7	Swine Fecal, 18	Swine Fecal	Swine Fecal	NA	1	Ricker, N. et al. Frontiers in Veterinary Science. 7:255. doi: 10.3389/fvets.2020.00272	TRUE	128
Q3_X1P46N1AFD7	Swine Fecal, 19	Swine Fecal	Swine Fecal	NA	1	Ricker, N. et al. Frontiers in Veterinary Science. 7:255. doi: 10.3389/fvets.2020.00273	TRUE	106
Q3_X1P47N1BFD7	Swine Fecal, 20	Swine Fecal	Swine Fecal	NA	1	Ricker, N. et al. Frontiers in Veterinary Science. 7:255. doi: 10.3389/fvets.2020.00274	FALSE	109
Q3_X1P48N1BFD7	Swine Fecal, 21	Swine Fecal	Swine Fecal	NA	1	Ricker, N. et al. Frontiers in Veterinary Science. 7:255. doi: 10.3389/fvets.2020.00275	FALSE	75
Q3_X1P49N1BFD7	Swine Fecal, 22	Swine Fecal	Swine Fecal	NA	1	Ricker, N. et al. Frontiers in Veterinary Science. 7:255. doi: 10.3389/fvets.2020.00276	FALSE	106
Q3_X1P59N3AFD7	Swine Fecal, 23	Swine Fecal	Swine Fecal	NA	1	Ricker, N. et al. Frontiers in Veterinary Science. 7:255. doi: 10.3389/fvets.2020.00277	FALSE	91
Q3_X1P60N3AFD7	Swine Fecal, 24	Swine Fecal	Swine Fecal	NA	1	Ricker, N. et al. Frontiers in Veterinary Science. 7:255. doi: 10.3389/fvets.2020.00278	FALSE	82
Q3_X1P61N3AFD7	Swine Fecal, 25	Swine Fecal	Swine Fecal	NA	1	Ricker, N. et al. Frontiers in Veterinary Science. 7:255. doi: 10.3389/fvets.2020.00279	TRUE	86
Q3_X1P63N3BFD7	Swine Fecal, 26	Swine Fecal	Swine Fecal	NA	1	Ricker, N. et al. Frontiers in Veterinary Science. 7:255. doi: 10.3389/fvets.2020.00280	TRUE	108
Q3_X1P64N3BFD7	Swine Fecal, 27	Swine Fecal	Swine Fecal	NA	1	Ricker, N. et al. Frontiers in Veterinary Science. 7:255. doi: 10.3389/fvets.2020.00281	TRUE	87
Q3_X1P65N3BFD7	Swine Fecal, 28	Swine Fecal	Swine Fecal	NA	1	Ricker, N. et al. Frontiers in Veterinary Science. 7:255. doi: 10.3389/fvets.2020.00282	FALSE	91
Q3_X1P66N3BFD7	Swine Fecal, 29	Swine Fecal	Swine Fecal	NA	1	Ricker, N. et al. Frontiers in Veterinary Science. 7:255. doi: 10.3389/fvets.2020.00283	FALSE	93
Q3_SCI_Manure_0_025ref_A	Swine Manure-A + ref, 1	Swine manure used for manure treatment of Soil-A	Swine Manure-A	0.025	1	Smith et. al	TRUE	157
Q3_SCI_Manure_0_025ref_B	Swine Manure-A + ref, 2	Swine manure used for manure treatment of Soil-A	Swine Manure-A	0.025	2	Smith et. al	TRUE	163
Q3_SCI_Manure_0_025ref_C	Swine Manure-A + ref, 3	Swine manure used for manure treatment of Soil-A	Swine Manure-A	0.025	3	Smith et. al	TRUE	167
Q3_NTC	No-template Control	Water	Water	NA	NA	Non Template Control - remove from here	FALSE	82
