## Supplemental Table 5 for "Diversity of Antibiotic Resistance genes and Transfer Elements-Quantitative Monitoring (DARTE-QM): a method for detection of antimicrobial resistance in environmental samples"

Sample	Raw Reads	Merged Reads	ARG Reads	Unique ARG Reads	ARGs	16S SSU
Mock_0_0025spike_A	229568	84736	55061	1758	97	45014
Mock_0_0025spike_B	217998	36518	24207	888	91	55245
Mock_0_0025spike_C	170533	24448	15981	785	99	49769
Mock_0_009spike_A	280134	45420	29794	1060	93	55314
Mock_0_009spike_B	166567	66208	44313	1701	97	27106
Mock_0_009spike_C	178760	68378	45024	1592	92	34702
Mock_0_025spike_A	178851	56280	37222	1501	95	39801
Mock_0_025spike_B	224766	42192	27588	1031	92	53430
Mock_0_025spike_C	190560	3402	2034	125	83	47270
Mock_0_12spike_A	171074	92984	56530	1869	101	33725
Mock_0_12spike_B	181357	115408	71342	1877	107	22654
Mock_0_12spike_C	169926	103748	70902	2581	102	35322
Mock_0_25spike_A	175586	130280	85052	2761	110	24764
Mock_0_25spike_B	154447	80566	54115	2083	100	26600
Mock_0_25spike_C	157004	39062	27182	1242	107	42471
Mock_0spike_A	222958	1090	659	66	66	68357
Mock_0spike_B	217025	39776	23795	803	90	45117
Mock_0spike_C	205053	63106	42946	1870	95	62835
NTC	152085	250	243	86	51	40792
SCII_BeefManure_A	169647	194	38	27	20	46318
SCII_BeefManure_B	167956	420	426	89	44	40256
SCII_BeefManure_C	201160	210	82	36	27	55237
SCII_SoilBeef_D0_A	200285	14106	9463	546	120	61511
SCII_SoilBeef_D0_B	197753	12830	8415	498	123	51418
SCII_SoilBeef_D0_C	176559	28218	18857	898	125	62449
SCII_SoilPig_D0_A	180868	14058	9830	671	133	60606
SCII_SoilPig_D0_B	182829	8442	6062	769	118	53733
SCII_SoilPig_D0_C	179353	6106	4441	382	108	53066
SCII_SwineManure_A	155740	868	149	45	44	55984
SCII_SwineManure_B	183774	472	168	55	36	49163
SCII_SwineManure_C	161140	1934	261	58	45	62821
SCII_Water_D11_A	204178	13426	10950	990	117	52085
SCII_Water_D11_B	201720	876	179	26	27	54179
SCII_Water_D11_C	89623	466	25	13	12	59929
SCI_Manure_0_025spike_A	142559	37590	30239	1966	163	63992
SCI_Manure_0_025spike_B	192289	51976	41421	2265	176	21748
SCI_Manure_0_025spike_C	147963	43668	35492	2022	160	35393
SCI_Manure_A	167413	45022	35829	2072	154	29367
SCI_Manure_B	216844	35110	27371	1993	165	24173
SCI_Manure_C	190148	25000	20791	1414	150	41789
SCI_Soil_D0_A	208102	2478	276	116	88	39155
SCI_Soil_D0_B	154874	194	153	83	68	39956
SCI_Soil_D108_A	210622	3490	2187	202	81	41480
SCI_Soil_D108_B	58002	916	550	89	54	35219
SCI_Soil_D108_C	123321	5980	3812	308	76	80366
SCI_Soil_D24_A	145585	21062	15270	914	160	10323
SCI_Soil_D24_B	128901	5860	3510	238	100	30107
SCI_Soil_D24_C	156506	21722	16387	1098	147	38225
SCI_Soil_D59_A	217144	3522	1973	123	90	33347
SCI_Soil_D59_B	154010	12500	7809	480	103	35696
SCI_Soil_D59_C	146792	1762	1019	126	81	63926
X1P22N1AFD7	151553	398	367	59	36	34673
X1P23N1AFD7	172919	936	822	103	38	64041
X1P24N1AFD7	40036	154	139	49	22	5394
X1P25N1BFD7	160885	2024	2505	252	43	41326
X1P26N1BFD7	152492	332	733	145	47	50349
X1P27N1BFD7	213443	1770	2382	310	43	42254
X1P28N1BFD7	80610	66	80	22	28	18655
X1P36N3AFD7	192128	372	439	84	35	54554
X1P37N3AFD7	143837	1228	746	87	35	38741
X1P38N3AFD7	170247	1550	1348	177	49	45860
X1P39N3BFD7	174975	13420	7757	412	52	46585
X1P40N3BFD7	80594	1310	649	92	41	16467
X1P41N3BFD7	148770	106	124	58	34	35087
X1P42N3BFD7	135666	1330	1926	269	51	45432
X1P43N1AFD7	155285	1156	431	88	48	29729
X1P44N1AFD7	156181	58	62	34	33	36245
X1P45N1AFD7	82459	8166	5927	654	67	17764
X1P46N1AFD7	200261	39378	41076	2664	79	26630
X1P47N1BFD7	125643	322	245	59	39	24227
X1P48N1BFD7	146388	1390	922	143	53	39190
X1P49N1BFD7	143693	68	41	18	25	38687
X1P59N3AFD7	175072	4750	3751	359	59	35130
X1P5N1BFD7	116019	184	115	31	28	32631
X1P60N3AFD7	182457	572	337	90	34	43845
X1P61N3AFD7	153347	40294	31501	1737	73	34500
X1P63N3BFD7	146683	15040	12861	939	80	29476
X1P64N3BFD7	147587	5864	4739	431	67	56351
X1P65N3BFD7	88778	290	253	76	59	17360
X1P66N3BFD7	74983	854	525	78	55	14133
