## Supplemental Table 7 for "Diversity of Antibiotic Resistance genes and Transfer Elements-Quantitative Monitoring (DARTE-QM): a method for detection of antimicrobial resistance in environmental samples"

### Sheet: Sheet2
Gene Cluster	Number of Sequences	Number of basepair variations	Best alignment in NCBI	% Identity to NCBI alignment	% coverage of NCBI gene length
Erm35_C1	4785 (99.3%)	0	NG_047778.1 (primer target)	100	100
Erm35_C2	18 (0.4%)	10	same as above	91.89	100
Erm35_C3	13 (0.3%)	5	same as above	97	100
TetM_C1	23674 (96%)	0	AP022321.1	100	100
TetM_C2	676 (2.7%)	9	CP053737.1	99.33	100
TetM_C3	32 (0.1%)	25	MK211820.1	98.64	98
TetM_C4	74 (0.3%)	22	MT383669.1	98.64	98
TetM_C5	197 (0.8%)	5	CP053998.1	100	98
